# Early Alzheimer’s disease pathology in human cortex is associated with a transient phase of distinct cell states

**DOI:** 10.1101/2023.06.03.543569

**Authors:** Vahid Gazestani, Tushar Kamath, Naeem M. Nadaf, SJ Burris, Brendan Rooney, Antti Junkkari, Charles Vanderburg, Tuomas Rauramaa, Martine Therrien, Matthew Tegtmeyer, Sanna-Kaisa Herukka, Abdulraouf Abdulraouf, Samuel Marsh, Tarja Malm, Mikko Hiltunen, Ralda Nehme, Beth Stevens, Ville Leinonen, Evan Z. Macosko

**Author notes:** These authors contributed equally to this work (Vahid Gazestani, Tushar Kamath).

## Abstract

Cellular perturbations underlying Alzheimer’s disease are primarily studied in human postmortem samples and model organisms. Here we generated a single-nucleus atlas from a rare cohort of cortical biopsies from living individuals with varying degrees of Alzheimer’s disease pathology. We next performed a systematic cross-disease and cross-species integrative analysis to identify a set of cell states that are specific to early AD pathology. These changes–which we refer to as the Early Cortical Amyloid Response—were prominent in neurons, wherein we identified a transient state of hyperactivity preceding loss of excitatory neurons, which correlated with the selective loss of layer 1 inhibitory neurons. Microglia overexpressing neuroinflammatory-related processes also expanded as AD pathological burden increased. Lastly, both oligodendrocytes and pyramidal neurons upregulated genes associated with amyloid beta production and processing during this early hyperactive phase. Our integrative analysis provides an organizing framework for targeting circuit dysfunction, neuroinflammation, and amyloid production early in AD pathogenesis.
