## Supplementary material for "Early Alzheimer’s disease pathology in human cortex is associated with a transient phase of distinct cell states": Table S6

### Sheet: LPL-CD83
GO_Biological_Process_2021										KEGG_2021_Human
pathway	pval	padj	log2err	ES	NES	size	leadingEdge			pathway	pval	padj	log2err	ES	NES	size	leadingEdge
extracellular structure organization (GO:0043062)	8.07557e-05	0.00690461	0.538434	0.576789	1.80323	95	ADAMTS17,ITGAL,SPP1,ITGAV,ITGAX,TGFBR1,PDGFA,ADAMTSL2,ITGB2,PDGFB,ITGA6,MMP14,ICAM1,NF1,LAMA2			Hepatitis B	0.000160136	0.00279238	0.518848	0.532334	1.73747	132	SMAD3,BCL2,TGFBR1,NFKB1,NFATC1,TRAF3,E2F3,IKBKE,RAF1,TBK1,CDKN1A,IRAK1,CREB3L2,BID,MAPK1,CASP8,BRAF,PTK2B,STAT6,STAT3,JAK2,STAT1,TICAM1,GRB2,MAPK8,MAP2K3,YWHAZ,EGR2,CREBBP,FOS,TRAF6,TAB2,YWHAQ,AKT3,CASP3,DDB1,MAP2K4,MAPK9,NFATC2,EGR3,MAP3K7,PRKCB,JAK3
peptidyl-threonine modification (GO:0018210)	0.000204301	0.0155269	0.518848	0.653202	1.85219	53	NLK,GALNT1,TGFBR1,GALNT11,HIPK3,CDC42BPB,TBK1,DYRK1A,MAPK1,ROCK1,WNK1,CAMK2D,OXSR1,MAPK8,TNKS,PRKDC,GSK3B,ACVR1,MARK2,TAF1			Chronic myeloid leukemia	0.00107252	0.0142492	0.45506	0.589058	1.73982	70	SMAD3,CDK6,TGFBR1,NFKB1,BCL2L1,CBL,E2F3,RAF1,CDKN1A,MAPK1,BRAF,ABL1,GRB2,RUNX1,CTBP1,PTPN11,AKT3
receptor signaling pathway via STAT (GO:0097696)	0.000301648	0.0221065	0.498493	0.818035	1.90385	17	SOCS6,IFNAR2,STAT6,STAT3,JAK2,STAT1,PKD2			Pancreatic cancer	0.00135852	0.0172285	0.45506	0.57245	1.68243	68	SMAD3,CDK6,TGFBR1,NFKB1,BCL2L1,E2F3,RAF1,CDKN1A,PLD1,MAPK1,BRAF,PLD2,STAT3,STAT1,MAPK8
extracellular matrix organization (GO:0030198)	0.000450758	0.0280289	0.498493	0.505107	1.64307	139	ADAMTS17,ITGAL,SPP1,ITGAV,ITGAX,TGFBR1,PDGFA,LOXL3,ADAMTSL2,GSN,ADAM10,ITGB2,TIMP2,COLGALT1,PDGFB,DST,ITGA6,LCP1,HTRA1,MMP14,ICAM1,NF1,CD151,LAMA2,P4HB,ITGB1,QSOX1,JAM2,PLEC,GAS6,PLOD3			Sphingolipid signaling pathway	0.00192075	0.0214355	0.45506	0.524318	1.63614	95	BCL2,PRKCE,NFKB1,SGPP1,GNA12,GNA13,RAF1,SPTLC2,ASAH1,BID,PLD1,MAPK1,NSMAF,PPP2R5C,CERS5,ROCK1,PLD2,CERS6,MAPK8,PPP2R5E,MAP3K5,CTSD,SPTLC1,PPP2R2A,ABCC1,AKT3,PPP2R3C,MAPK9,GNAQ,SPHK1,PRKCB,PPP2R5A,PPP2R1B,MAPK10,GNAI3,PIK3R1
inorganic anion transport (GO:0015698)	0.000492783	0.0288912	0.477271	0.738667	1.81971	27	SLC11A1,ENPP1,TTYH3,CLCN6,XPR1,BEST1,CLIC4			Lysosome	0.00308142	0.0307041	0.431708	0.494994	1.56411	109	SLC11A1,LIPA,ATP6V0A1,SLC11A2,LITAF,GGA1,SLC17A5,ASAH1,ARSB,IGF2R,CLTC,GNS,ATP6V0D1,AP3D1,SCARB2,AP3B1,PLA2G15,ATP6V1H,CTSD,CTNS,GGA3,AP4S1,GLB1,AP1G1,AP3S1,SORT1,LGMN,ABCB9,GUSB,CTSB
membrane protein intracellular domain proteolysis (GO:0031293)	0.000664336	0.0327328	0.477271	0.781953	1.83561	19	NFKB1,ADAM17,ADAM9,HM13,ADAM10,PSEN1,SPPL2A,TRAF6,RHBDD1			Small cell lung cancer	0.00529532	0.0465777	0.407018	0.5357	1.57442	68	ITGAV,CDK6,BCL2,NFKB1,BCL2L1,TRAF3,E2F3,CDKN1A,RXRA,XIAP,ITGA6,BIRC2,TRAF6,AKT3,CASP3,LAMA2
respiratory tube development (GO:0030323)	0.000722653	0.0344857	0.477271	0.816255	1.85946	16	PDPN,LOXL3,PCSK5,HECA			Glycosaminoglycan biosynthesis	0.00534224	0.0465777	0.407018	0.61585	1.64155	39	XYLT1,UST,CHSY1,CHSY3,HS2ST1,B4GALT1,GLCE,HS6ST1
response to cytokine (GO:0034097)	0.000749778	0.0349669	0.477271	0.509903	1.62538	114	SLC11A1,SMAD3,IFNLR1,IL6R,BCL2,BCL2L1,MAP4K3,ADAM9,RELB,SNCA,IKBKE,HDAC4,TBK1,IFNAR2,ADAM10,IRAK1,IRAK2,MAPKAPK2,LGALS9,REL,PTPN12,CASP8,TIMP2,PTPN2,PTPN7,STAT3,JAK2,STAT1,MAPK8,PTPN9,TRAF6,PTPN11,NFAT5,CASP3,PTPN6,KLHL20			Phospholipase D signaling pathway	0.00704467	0.0595595	0.407018	0.48715	1.5289	99	CYTH3,RHEB,CYTH1,PDGFA,DGKH,GNA12,GNA13,RAF1,LPAR1,PLD1,MAPK1,ADCY3,PTK2B,PLD2,PDGFB,GRB2,PTPN11,PIP5K1A,DGKG,AKT3,AGPAT4,RALA,GNAS,DNM2,DGKD,MTOR,PIK3R5
positive regulation of pri-miRNA transcription by RNA polymerase II (GO:1902895)	0.000822633	0.0375121	0.477271	0.749631	1.82022	25	PPARG,SMAD3,NR3C1,HIF1A,PDGFB,STAT3,SPI1,SMARCA4,FOS			Amino sugar and nucleotide sugar metabolism	0.0101143	0.0783861	0.38073	0.588971	1.5722	40	NPL,PMM2,NAGK,HK2,RENBP,GFPT1,GALE,GPI,GMDS,UAP1,AMDHD2,GNE,UGDH,CYB5R3,HEXB,HK1
negative regulation of cell population proliferation (GO:0008285)	0.000989409	0.0416439	0.45506	0.43534	1.50623	220	PPARG,PDPN,SCIN,OPRM1,NCK2,IFNLR1,ADARB1,CDK6,GPNMB,E2F3,BMPR2,RGCC,CELF1,RAF1,CDKN1A,RAPGEF2,TREM2,KDM2B,STRN,ATF5,PPP2R5C,PTK2B,ABI1,INHBA,LYN,PTPN2,CDC73,JAK2,APC,FLCN,PBRM1,ROR2,MTSS1,PTPRJ,RPS6KA2,CTBP1,RBM5,PKD2,UTP20,PTPN6,CTNNB1,NF1,PINX1,PML,TMEM127,IFIT3,BTG2,MNT,GTPBP4,DIS3L2,SIRT2,NACC2,MFN2,TSC1			MAPK signaling pathway	0.0124872	0.0893316	0.38073	0.413821	1.41777	202	CACNA1A,NLK,RASGRP3,FLT1,TGFBR1,NFKB1,PDGFA,MAP4K3,NFATC1,GNA12,RAP1A,RELB,RAF1,RAPGEF2,IRAK1,RASA1,STK3,MAP3K2,DDIT3,MAPKAPK2,MAPK1,VEGFB,BRAF,RASA2,PTPN7,PDGFB,PPP3CB,MAPK8IP3,GRB2,MAPK8,MAP3K5,TAOK1,RAP1B,MAP2K3,RPS6KA2,FOS,TRAF6,TAB2,AKT3,CASP3,PAK2,PPP3CC,NF1,MAP2K4,MAPK9,TAOK3,MAP3K11
external encapsulating structure organization (GO:0045229)	0.00099442	0.0416439	0.45506	0.551324	1.71586	93	ADAMTS17,ITGAL,SPP1,ITGAV,ITGAX,PDGFA,ADAMTSL2,ITGB2,PDGFB,ITGA6,MMP14,ICAM1,NF1,LAMA2			Colorectal cancer	0.0136355	0.0951079	0.38073	0.504518	1.51632	75	SMAD3,BCL2,TGFBR1,RAF1,CDKN1A,MAPK1,BRAF,APC,GRB2,MAPK8,FOS,GSK3B,AKT3,CASP3,RALA,CTNNB1,MTOR,MAPK9,AXIN1,POLK,MAPK10,MSH3,PIK3R1
positive regulation of epithelial to mesenchymal transition (GO:0010718)	0.00111314	0.04491	0.45506	0.721466	1.77733	27	PDPN,SMAD3,TGFBR1,RGCC,GCNT2			Endocytosis	0.0140627	0.095695	0.38073	0.396383	1.36156	207	CYTH3,ASAP1,SMAD3,WIPF3,TGFBR1,CYTH1,ARFGEF2,CBL,BIN1,RAB7A,EHD4,SMURF1,RAB31,GBF1,ACTR3,IGF2R,PLD1,ARPC2,RABEP1,SH3GLB1,CLTC,ARFGEF1,ITCH,PLD2,RUFY1,GIT2,ARAP1,ARFGAP3,SH3GL1,VPS37C,CAPZB,EPS15L1,CAPZA1,KIF5B,PDCD6IP,SPG21,TRAF6,PIP5K1A,WIPF2,SNX5,CHMP4B,RAB22A,DNM2,ZFYVE16,AP2B1,SNX1,RAB11FIP3,PML,AP2A2
peptidyl-threonine phosphorylation (GO:0018107)	0.00111619	0.04491	0.45506	0.644893	1.79163	48	NLK,TGFBR1,HIPK3,CDC42BPB,TBK1,DYRK1A,MAPK1,ROCK1,WNK1,CAMK2D,OXSR1,MAPK8,TNKS,PRKDC,GSK3B,ACVR1,MARK2,TAF1			Focal adhesion	0.0156397	0.101476	0.352488	0.428055	1.39716	130	FLT1,SPP1,ITGAV,BCL2,PDGFA,RAP1A,PARVB,RAF1,PARVG,RAPGEF1,DIAPH1,MAPK1,VEGFB,VCL,ARHGAP35,BRAF,ROCK1,PDGFB,GRB2,MAPK8,RAP1B,XIAP,ZYX,ITGA6,BIRC2,VAV2,ACTN1,PIP5K1A,GSK3B,AKT3,PAK2,CTNNB1,PPP1R12A,LAMA2,MAPK9,VAV1,PAK4,ITGB1,PPP1R12C,PRKCB
positive regulation of phosphatidylinositol 3-kinase activity (GO:0043552)	0.00114389	0.0451396	0.45506	0.814586	1.83073	15	FLT1,TNFAIP8L3,FGR,AMBRA1,PTK2B,PDGFB			AGE-RAGE signaling pathway in diabetic complications	0.0169488	0.107471	0.352488	0.493074	1.48192	75	SMAD3,BCL2,PRKCE,TGFBR1,NFKB1,NFATC1,DIAPH1,MAPK1,VEGFB,STAT3,JAK2,STAT1,MAPK8,EDN1,ICAM1,AKT3,CASP3
regulation of cell junction assembly (GO:1901888)	0.00116699	0.0451825	0.45506	0.806897	1.83814	16	PRKCH,RAP1A,RAPGEF2,CBFB,PDLIM5,RAPGEF1,ROCK1,RAP1B,RUNX1,SETD5			PPAR signaling pathway	0.02446	0.139198	0.352488	0.541437	1.49233	46	PPARG,OLR1,LPL,ACSL1,ACSL4,RXRA
regulation of cellular component movement (GO:0051270)	0.00125484	0.047684	0.45506	0.660002	1.77736	41	PDPN,CDK6,TGFBR1,ADAM17,CD9,ARHGAP18,RAF1,DIAPH1,ABL2,LYN,ROCK1,ABL1,ARAP1,INPP5F,ZSWIM8,ACTN1			Sphingolipid metabolism	0.0249345	0.139198	0.352488	0.58573	1.50294	33	ACER3,SGPP1,UGCG,SPTLC2,ASAH1,CERS5,CERS6,SPTLC1,GLB1
regulation of neurotransmitter receptor activity (GO:0099601)	0.00141114	0.050801	0.45506	0.742843	1.77169	22	OPRM1,DLGAP4,MINK1,PTK2B			Choline metabolism in cancer	0.0250183	0.139198	0.352488	0.486887	1.46306	74	RHEB,PDGFA,DGKH,SLC44A2,RAF1,CHKA,PLD1,MAPK1,HIF1A,PCYT1A,PLD2,PDGFB,GRB2,MAPK8,GPCPD1,FOS,PIP5K1A,DGKG,AKT3,SP1,DGKD,MTOR,MAPK9,EIF4EBP1,PRKCB,TSC1,MAPK10,PIK3R1,PDGFC
glycosaminoglycan biosynthetic process (GO:0006024)	0.00150336	0.0531877	0.45506	0.600467	1.71977	57	XYLT1,UST,CHSY1,CHSY3,HS2ST1,GCNT2,B4GALT1,GLCE,HS6ST1,SLC10A7,ABCC5			Gastric cancer	0.0274044	0.140469	0.352488	0.44716	1.38853	91	SMAD3,BCL2,TGFBR1,E2F3,RAF1,CDKN1A,MAPK1,CTNNA1,BRAF,APC,GRB2,RXRA,GSK3B,AKT3,CTNNB1,MTOR,WNT2B,AXIN1
regulation of cell-substrate adhesion (GO:0010810)	0.00164216	0.0552413	0.45506	0.72042	1.78815	28	PDPN,MINK1,LIMS1,CORO1C,GCNT2,PTPRO,RSU1,PDGFB,JAK2			JAK-STAT signaling pathway	0.0274504	0.140469	0.352488	0.474086	1.45463	85	IFNLR1,IL6R,BCL2,BCL2L1,PDGFA,SOCS6,RAF1,CDKN1A,IFNGR2,IFNAR2,STAT6,PTPN2,PDGFB,STAT3,JAK2,STAT1,GRB2,CREBBP,PTPN11,AKT3,PTPN6,MTOR,IL10RB,IL4R,JAK3,SOCS5,IL21R,PIK3R1
extrinsic apoptotic signaling pathway (GO:0097191)	0.00179652	0.0586915	0.45506	0.610427	1.76008	58	SMAD3,ITGAV,IL6R,BCL2,BCL2L1,P2RX7,BID,CASP8,INHBA,BLOC1S2,BCL2A1,JAK2,GSK3B,SORT1,CASP3,CASP8AP2			Regulation of actin cytoskeleton	0.0279889	0.140469	0.352488	0.40467	1.34106	156	SCIN,ITGAL,ITGAV,ITGAX,PDGFA,GNA12,GNA13,LIMK1,ARHGEF7,RAF1,GSN,SPATA13,ACTR3,LPAR1,DIAPH1,ARPC2,ITGB2,MAPK1,VCL,ARHGAP35,BRAF,ROCK1,IQGAP1,LIMK2,PDGFB,ABI2,APC,MYH9,ITGA6,VAV2,ACTN1,PIP5K1A

### Sheet: GPNMB-EYA2
GO_Biological_Process_2021										KEGG_2021_Human
pathway	pval	padj	log2err	ES	NES	size	leadingEdge			pathway	pval	padj	log2err	ES	NES	size	leadingEdge
peptidyl-serine phosphorylation (GO:0018105)	5.54156e-07	7.11052e-05	0.659444	0.605656	1.65187	130	PRKCE,LRRK2,NEK6,RICTOR,SGK1,SMG1,DYRK1A,RPS6KA2,TTBK2,TGFBR1,TNKS,CAB39,TLK1,ROCK1,GSK3B,MAPK14,MORC3,ERN1,PRKCB,ATR,SRPK2,PDK3,HIPK3,MAPK8,DYRK4,WNK1,GAS6,RPS6KA5,PIKFYVE,PRKCH,NLK,IKBKB,TAF1,CAMK2D,CSNK2A1,MAPK1,RPS6KB1,TLK2,VRK2,MTOR,HIPK2,STK39,MARK2,ATM,MARK3,ULK1,AKT2,STK38,LATS1,RIPK1,PDGFB,ULK2,PKN2,AKT3,RPS6KA3,STK4,PRKCI,CAMK1D,LATS2,MAST2,TBK1,CSNK1E,SGK3			Autophagy	4.46372e-08	6.1153e-06	0.719513	0.621638	1.68301	122	IGF1R,ATG7,ATG16L2,TANK,CFLAR,PRKACB,ATG4C,DAPK1,RB1CC1,RAB1A,RAF1,VMP1,PIK3CB,MTMR3,ERN1,PIK3C3,PIK3CD,RPTOR,MTMR14,AMBRA1,PTEN,RRAGD,MAPK8,CTSD,BCL2L1,TSC1,UVRAG,ATG2B,MAP3K7,ATG14,SUPT20H,PIK3R1,SQSTM1,MAPK1,RPS6KB1,ITPR1,MTOR,ATG13,CTSL,BCL2,ULK1,HIF1A,AKT2,PIK3CA,IRS2,ATG5,PIK3R4,EIF2AK4,ULK2,AKT3,RAB7A,STX17,ATG10,MRAS,ATG12,LAMP2,TBK1,DEPTOR
peptidyl-serine modification (GO:0018209)	1.05745e-05	0.00108547	0.593325	0.580637	1.58636	133	PRKCE,LRRK2,NEK6,RICTOR,SGK1,SMG1,DYRK1A,RPS6KA2,TTBK2,TGFBR1,TNKS,CAB39,TLK1,ROCK1,GSK3B,MAPK14,MORC3,PRKCB,ATR,SRPK2,PDK3,HIPK3,MAPK8,DYRK4,WNK1,GAS6,RPS6KA5,PRKCH,IKBKB,TAF1,CAMK2D,CSNK2A1,MAPK1,RPS6KB1,TLK2,VRK2,MTOR,HIPK2,STK39,MARK2,ATM,MARK3,ULK1,AKT2,STK38,LATS1,PDGFB,ULK2,PKN2,AKT3,RPS6KA3,STK4,PRKCI,CAMK1D,LATS2,MAST2,TBK1,CSNK1E,SGK3			Breast cancer	0.000165463	0.00245638	0.518848	0.594981	1.57235	86	NOTCH2,IGF1R,ESR1,SOS1,SOS2,RAF1,PIK3CB,NCOA1,GSK3B,TCF7L2,CTNNB1,PIK3CD,NCOA3,APC,PTEN,DDB2,BRAF,PIK3R1,MAPK1,RPS6KB1,MTOR,SP1,AKT2,PIK3CA,AKT3,FGF20,WNT2B
protein autophosphorylation (GO:0046777)	2.35528e-05	0.00196694	0.57561	0.573711	1.55962	122	IGF1R,PEAK1,LRRK2,NEK6,EIF2AK2,PTK2B,SMG1,DYRK1A,DAPK1,ABL1,EPHB1,GSK3B,ERN1,STK10,MAP3K3,MINK1,ATR,FER,JAK2,TAOK1,CDK12,EEF2K,TEC,PIKFYVE,MAP3K9,TAF1,CAMK2D,INSR,HCK,VRK2,MTOR,STK39,MARK2,AAK1,ATM,MARK3,TNIK,ULK1,EIF2AK4,RIPK1,ULK2,STK4,CDKL5,LYN,SLK			Insulin resistance	0.000170333	0.00245638	0.518848	0.591349	1.55607	81	PRKCE,PPARGC1B,PRKAG2,SLC27A1,RPS6KA2,PYGL,PIK3CB,GSK3B,PIK3CD,PRKCB,OGT,PTEN,MAPK8,CREB1,IKBKB,MLXIP,CREB3L2,PIK3R1,INSR,RPS6KB1,ACACB,PPARA,MTOR,PPP1CB,PPP1R3E,AKT2,PIK3CA,IRS2,AKT3,RPS6KA3,CPT1A,STAT3,NFKB1,FOXO1,TBC1D4,PDPK1,SLC27A4,PTPN1,PRKCZ,PCK2,PYGB,NR1H3,GFPT1,PTPN11,PRKAB2,CREB5
cellular response to insulin stimulus (GO:0032869)	0.000100077	0.00662767	0.538434	0.581857	1.5573	99	MYO5A,IGF1R,PPARG,DENND4C,GAB1,PHIP,RHOQ,SOS1,SLC27A1,ATP6V1B2,ATP6V1C1,ATP6V1A,GSK3B,ATP6V0A1,C2CD5,RAB10,PTPN2,PDE3B,CPEB2,FER,APC,KAT2B,ZNF106,ATP6V1H,RAB12,PIK3C2A,PIK3R1,INSR,RPS6KB1,HDAC9,AKT2,ZDHHC7,ATP6V1E1,IRS2,PRKCI,ATP6V0D1,ZFP36L1,AP3S1,IDE,FOXO1,TBC1D4,PDPK1,APPL1,ATP6V1D,SLC27A4,NAMPT,PDK4,RAB31,RAB8B,PCK2,HDAC5,LPIN1,CEACAM1			Melanoma	0.000293734	0.00383253	0.498493	0.638508	1.60031	50	MITF,PDGFC,IGF1R,HGF,RAF1,PIK3CB,PIK3CD,MDM2,PTEN,DDB2,BRAF,PIK3R1,MAPK1,CDKN2A,AKT2,PIK3CA,PDGFB,AKT3,FGF20
glycerophospholipid biosynthetic process (GO:0046474)	0.000115421	0.00740496	0.538434	0.544723	1.48832	138	PLEKHA2,SLC44A1,FIG4,SLC27A1,ABHD3,PIK3CB,PI4KA,MTMR3,CDS2,VAC14,PIK3C3,PIK3CD,PLD1,PLSCR1,PIK3R5,PLEKHA1,MTMR14,CHKA,PTEN,AGPAT4,CEPT1,PIP4K2A,DDHD1,FAR1,PIKFYVE,PIK3C2A,PI4K2B,INPP4A,PIP5K1A,INPP4B,PIP5K1C,SLC44A2,PIK3R1,MTM1,DGKH,RUFY1,CSNK2A1,ACP6,SYNJ1,TAMM41,PLA2G4C,MTMR2,DGKG,PIK3CA,RAB5A,MTMR12,PIK3R4,INPP5F,MTMR1,PI4KB,PGS1,LPCAT1,PIK3R6,MTMR9,AGPAT3,DGKD,ETNK1,LCLAT1,PIK3CG,PIP4K2B,AGK,…			Hepatitis B	0.000350705	0.00417797	0.498493	0.537665	1.46172	131	TRAF3,MAP3K1,SOS1,PTK2B,SOS2,TLR2,TGFBR1,RAF1,PIK3CB,MAPK14,PIK3CD,PRKCB,IFIH1,STAT1,DDX58,JAK2,NFATC3,MAPK8,ATF2,CREB1,YWHAZ,MAP2K4,DDB2,NFATC2,SMAD3,BRAF,STAT2,MAP3K7,STAT5B,IKBKB,CREB3L2,PIK3R1,EP300,CREBBP,MAPK1,BCL2,TAB2,AKT2,PIK3CA,AKT3,JAK1,STAT3,STAT6,IRF3,NFKB1,IRAK4,DDB1,TBK1,TLR4,CASP10,STAT5A,TRAF6,SMAD4,IFNAR1,CASP8
regulation of organelle assembly (GO:1902115)	0.000199766	0.0113096	0.518848	0.621024	1.60414	65	TBC1D2B,EVI5,MTMR3,TRAPPC12,ATXN2,TBC1D14,TBC1D12,TBC1D5,TBC1D16,ALMS1,PDCD6IP,TBC1D15,PIKFYVE,RABGAP1,MSN,IFT88,STX18,HCK,TBC1D8,TBC1D2,CYLD,NPRL3,RNF4,TBC1D9B,TBC1D19,ATG5,RAB5A,SENP6,CDKL5,SPICE1,CEP76,TBC1D22A,SDCCAG8,TBC1D1,TBC1D17,TBC1D20,STAM,CENPJ			Gastric cancer	0.00039429	0.00450148	0.498493	0.570429	1.5103	91	GAB1,HGF,SOS1,SOS2,TGFBR1,RAF1,PIK3CB,GSK3B,TCF7L2,CTNNB1,PIK3CD,APC,DDB2,SMAD2,SMAD3,BRAF,CTNNA3,PIK3R1,CTNNA1,MAPK1,RPS6KB1,MTOR,RXRA,BCL2,AKT2,PIK3CA,AKT3,FGF20,WNT2B
neuron projection development (GO:0031175)	0.000275264	0.0144902	0.498493	0.557006	1.50622	109	GAS7,LRRK2,SGK1,OPHN1,GPRIN3,STX3,DICER1,EPHB1,EPB41L3,ROCK1,GSK3B,FRYL,DTNBP1,MINK1,TRIO,DOCK7,PTEN,TAOK1,CAMSAP2,RAPGEF2,ALS2,PTPRM,ATXN10,NCKAP1L,DAB2IP,IFT88,EPHB2,MAP4,MAPK8IP3,APP,MARK2,RYK,TNIK,ULK1,ANKRD27,LYN			Measles	0.000661563	0.00697186	0.477271	0.555776	1.48313	103	FCGR2B,TRAF3,MX2,EIF2AK2,CCND3,TLR2,PIK3CB,IFNAR2,CBLB,GSK3B,MX1,PIK3CD,IFIH1,STAT1,DDX58,MAPK8,BCL2L1,STAT2,MAP3K7,STAT5B,IKBKB,OAS1,ADAR,MSN,PIK3R1,CSNK2A1,BCL2,TAB2,AKT2,PIK3CA,EIF2AK4,CD46,AKT3,JAK1,STAT3,RAB9A,IRF3,NFKB1,RCHY1,IRAK4,TBK1,TLR4,OAS3,EIF3H,STAT5A,TRAF6,IFNAR1,TNFAIP3,CASP8
wound healing (GO:0042060)	0.000387529	0.0189428	0.498493	0.659771	1.61498	40	SCARB1,CFLAR,TGFBR1,RAF1,DST,HPSE,PPP3CA,MACF1,SMAD3,PLEC,MYOF,ARL8B,SLC11A1			ErbB signaling pathway	0.000810353	0.00801534	0.477271	0.589359	1.53348	70	GAB1,SOS1,SOS2,ABL1,RAF1,ABL2,PIK3CB,CBLB,GSK3B,PIK3CD,PRKCB,MAPK8,CAMK2G,MAP2K4,BRAF,NCK1,STAT5B,CAMK2D,PIK3R1,MAPK1,TGFA,RPS6KB1,MTOR,AKT2,PIK3CA,AKT3
cytosolic transport (GO:0016482)	0.000432756	0.0206616	0.498493	0.562691	1.50219	95	MYO1D,CCDC91,SPAG9,EPS15,KIF16B,DENND5A,STX8,EVI5,HOOK3,GGA1,VPS54,ERC1,PIK3C3,WDR91,MON2,VPS53,TBC1D5,VTI1A,STX6,EEA1,PIKFYVE,AP1G1,VPS13C,ANKFY1,VPS13A,SNX6,CLTC,STX16,RAB5A,ANKRD27,EMP2,SNX1,RAB7A,STX5,RAB9A,SNX2,RAB6A,KLHL20,WDR81,GCC2,HEATR5A,TBC1D23			Progesterone-mediated oocyte maturation	0.000819086	0.00801534	0.477271	0.601705	1.56049	67	IGF1R,CPEB4,PRKACB,RPS6KA2,MAD1L1,RAF1,PIK3CB,MAPK14,PDE3B,STK10,PIK3CD,CPEB2,MAPK8,CDC16,BRAF,ANAPC4,CDC27,ANAPC10,ADCY7,ADCY9,PIK3R1,MAPK1,ADCY3,AKT2,PIK3CA,AKT3,RPS6KA3,ANAPC1
endosome organization (GO:0007032)	0.000454119	0.0211888	0.498493	0.690756	1.62974	31	TMCC1,HOOK3,ARFGEF2,CORO1C,DNAJC13,SNX10,RAB27A,EEA1,ALS2,PI4K2B,SQSTM1,CLCN3,USP8,RAB22A			Endometrial cancer	0.00103466	0.00957551	0.45506	0.611823	1.55248	54	FOXO3,SOS1,SOS2,RAF1,PIK3CB,GSK3B,TCF7L2,CTNNB1,PIK3CD,APC,PTEN,DDB2,BRAF,CTNNA3,PIK3R1,CTNNA1,MAPK1,AKT2,PIK3CA,AKT3
regulation of myeloid cell differentiation (GO:0045637)	0.000556986	0.0254109	0.477271	0.626597	1.57933	51	MAFB,LGALS3,PTK2B,AGO4,TNRC6A,KMT2A,KMT2C,PRKCB,KMT2E,KAT2B,AGO3,ZBTB16,AGO1,TNRC6B,EP300,CNOT4,CREBBP,KMT2D,CBFB,LYN,SIN3A,MOV10,PURB,L3MBTL1,CDC73,TNRC6C			Growth hormone synthesis, secretion and action	0.00107775	0.00957551	0.45506	0.566013	1.4894	81	MAP3K1,PRKACB,SOS1,SOS2,RAF1,PIK3CB,GSK3B,MAPK14,PIK3CD,PRKCB,STAT1,JAK2,MAPK8,ATF2,CREB1,MAP2K4,STAT5B,CREB3L2,ADCY7,ADCY9,PIK3R1,EP300,CREBBP,MAPK1,ADCY3,ITPR1,CACNA1D,MTOR,AKT2,PIK3CA,IRS2,AKT3,STAT3,STAT5A,CRKL,GNAQ,CRK
insulin receptor signaling pathway (GO:0008286)	0.000690743	0.0308282	0.477271	0.617101	1.57792	56	IGF1R,GAB1,PHIP,RHOQ,SOS1,ATP6V1B2,ATP6V1C1,ATP6V1A,GSK3B,ATP6V0A1,C2CD5,PTPN2,FER,APC,ZNF106,ATP6V1H,PIK3C2A,PIK3R1,INSR,AKT2,PIK3CA,ATP6V1E1,IRS2,ATP6V0D1,AP3S1,IDE,FOXO1,APPL1,ATP6V1D,NAMPT,PDK4			T cell receptor signaling pathway	0.00108336	0.00957551	0.45506	0.5703	1.49055	77	LCP2,SOS1,MAP3K14,SOS2,DLG1,RAF1,PIK3CB,CBLB,GSK3B,MAPK14,PIK3CD,PPP3CC,NFATC3,PPP3CA,MAPK8,NFATC2,NCK1,TEC,MAP3K7,IKBKB,PIK3R1,VAV1,VAV2,MAPK1,MAP3K8,MALT1,AKT2,PIK3CA,AKT3
vesicle cytoskeletal trafficking (GO:0099518)	0.000725418	0.0311527	0.477271	0.697097	1.61275	27	MYO1E,MYO1D,MYO5A,TANC2,RAB1A,HTT,TRAK1,FBXW11,PAFAH1B1,NDE1,MYO5B,NDEL1,MYO1F,ACTN4,TRAK2,WASL			Cushing syndrome	0.0013271	0.0113633	0.45506	0.558166	1.47676	89	SCARB1,PDE8A,PRKACB,NCEH1,KMT2A,GSK3B,TCF7L2,CTNNB1,APC,ATF2,CREB1,CAMK2G,BRAF,CREB3L2,ADCY7,ADCY9,CAMK2D,MAPK1,ADCY3,ITPR1,CACNA1D,RAP1B,KMT2D,AHR,SP1,CDKN2A,ARNT,WNT2B,USP8
activation of GTPase activity (GO:0090630)	0.000745021	0.0311527	0.477271	0.58027	1.5154	74	RALGAPA2,RALGAPA1,SIPA1L1,TBC1D2B,EVI5,TBC1D14,TBC1D12,CORO1C,TBCK,TBC1D5,DOCK7,TBC1D16,BCAS3,TIAM2,TSC1,ARHGAP25,TBC1D15,RABGAP1,RALGAPB,TBC1D9,PIP5K1A,TBC1D8,TBC1D2,RABGAP1L,SIPA1L3,ARHGAP42,TBC1D9B			AMPK signaling pathway	0.00148358	0.0120028	0.45506	0.549838	1.46402	96	IGF1R,PPARG,PRKAG2,FOXO3,CAB39,PIK3CB,RAB10,PIK3CD,RPTOR,PPP2R5A,EEF2K,TSC1,CREB1,MAP3K7,RAB2A,PPP2R5C,PPP2R5E,CREB3L2,PIK3R1,INSR,RPS6KB1,ACACB,MTOR,LEPR,ULK1,PPP2R2A,AKT2,PIK3CA,IRS2,AKT3,CPT1A,PPP2R2B,FOXO1,PDPK1,PPP2R2D,TBC1D1,SIRT1,PCK2,STRADB,ACACA,PPP2R5D,MLYCD,PRKAB2,TSC2,PPP2R3A,PFKFB3,CREB5,PFKL
regulation of neuron projection development (GO:0010975)	0.000771798	0.0311527	0.477271	0.551978	1.48275	103	ZNF804A,TANC2,LRRK2,PTK2B,RUFY3,SIPA1L1,KIF13B,ABL2,DENND5A,GSK3B,CBFA2T2,SCARB2,PDLIM5,DISC1,ARSB,PTEN,KIDINS220,CAMK2G,CAMSAP2,RAPGEF2,PSEN1,DAB2IP,ITGA6,ULK4,EP300,CCDC88A,NPTN,FBXO7,MARK2,RAPGEF1,SETX,PRKCI,CDKL5,PTPN9,PTPRO,LYN,STYXL1,NDEL1,CAMK1D			Longevity regulating pathway	0.00174537	0.0136638	0.45506	0.557783	1.46576	80	IGF1R,PPARG,PRKAG2,PRKACB,FOXO3,RB1CC1,PIK3CB,EHMT1,PIK3CD,RPTOR,ATF2,TSC1,CREB1,SESN1,CREB3L2,ADCY7,ADCY9,PIK3R1,INSR,ADCY3,RPS6KB1,MTOR,ATG13,ULK1,AKT2,PIK3CA,IRS2,ATG5,AKT3,NFKB1,FOXO1,CAT,APPL1
peptidyl-lysine trimethylation (GO:0018023)	0.000842729	0.0326438	0.477271	0.75197	1.64554	19	KMT2A,TET3,OGT,SETD2,SETD5,TET2,SETD3,KMT2D			MAPK signaling pathway	0.0025471	0.0189679	0.431708	0.480876	1.33453	204	PDGFC,IGF1R,RASGRP3,MAP3K1,PRKACB,MAP4K3,HGF,SOS1,MAP3K14,RASA2,SOS2,STK3,RPS6KA2,ARRB1,MAP2K5,MAP3K2,TGFBR1,RAF1,DUSP10,MAPK14,MAP3K3,PRKCB,PPP3CC,NFATC3,RASA1,PPP3CA,TAOK1,MAPK8,ATF2,DUSP16,MAP2K4,RAPGEF2,BRAF,RPS6KA5,MAP3K7,GNA12,PPM1B,NLK,IKBKB,INSR,MAP3K4,MAX,MAPK1,TGFA,CACNA1D,MAP3K8,RAP1B,MAPK8IP3,PLA2G4C,NF1,TAB2,AKT2,PDGFB,AKT3,RPS6KA3,STK4,FGF20,NFKB1,MRAS,IRAK4,GNG12,PPM1A
regulation of cardiac muscle cell contraction (GO:0086004)	0.000842729	0.0326438	0.477271	0.751458	1.64442	19	PDE4B,ANK2,DLG1,AKAP9,PDE4D,CTNNA3,CAMK2D			FoxO signaling pathway	0.00256135	0.0189679	0.431708	0.523008	1.39815	105	IGF1R,PRKAG2,FOXO3,SOS1,SGK1,SOS2,TGFBR1,RAF1,PIK3CB,MAPK14,PIK3CD,MDM2,PTEN,MAPK8,SMAD3,BRAF,NLK,IKBKB,PIK3R1,EP300,INSR,CREBBP,MAPK1,ATM,AKT2,PIK3CA,IRS2,CCNG2,AKT3,STK4,STAT3,RBL2,ATG12,FOXO1,CSNK1E,SGK3,PDPK1,CAT,SMAD4,FBXO32,SIRT1,PCK2,HOMER2
response to insulin (GO:0032868)	0.000954201	0.0356177	0.477271	0.591565	1.52545	63	MYO5A,PPARG,DENND4C,RHOQ,SLC27A1,C2CD5,RAB10,PDE3B,CPEB2,OGT,FER,TSC1,KAT2B,RAB12,PIK3R1,INSR,RPS6KB1,HDAC9,AKT2,IRS2,PRKCI,ZFP36L1,FOXO1,TBC1D4,PDPK1,RAB31,RAB8B,SORT1,SIRT1,PCK2,EPM2AIP1,HDAC5,LPIN1,CEACAM1			Human papillomavirus infection	0.00273028	0.0196868	0.431708	0.480833	1.33865	213	NOTCH2,DLG2,TRAF3,MX2,PRKACB,EIF2AK2,SOS1,ATP6V1B2,SOS2,CCND3,ATP6V1C1,DLG1,RAF1,RBPJ,PIK3CB,IFNAR2,ATP6V1A,GSK3B,ATP6V0A1,MX1,TCF7L2,CTNNB1,PIK3CD,PPP2R5A,ATR,MDM2,STAT1,APC,PTEN,UBR4,TSC1,CREB1,PSEN1,ATP6V1H,STAT2,UBE3A,IKBKB,NFX1,PPP2R5C,PPP2R5E,CREB3L2,ITGA6,PIK3R1,EP300,CREBBP,MAPK1,RPS6KB1,MAGI1,MTOR,ATM,PPP2R2A,AKT2,PIK3CA,ATP6V1E1,AKT3,PRKCI,ATP6V0D1,JAK1,WNT2B,PXN,IRF3,NFKB1,RBL2,MAML1,P…
synaptic vesicle endocytosis (GO:0048488)	0.00104703	0.0383848	0.45506	0.721448	1.64753	24	FCHO2,MX2,KIAA1109,ITSN1,OPHN1,MX1,ITSN2,DNM3,PIP5K1C,SYNJ1,NLGN4Y			MicroRNAs in cancer	0.00285322	0.0199168	0.431708	0.521815	1.41253	120	NOTCH2,PRKCE,FOXP1,PDCD4,CD44,SOS1,SOS2,ABL1,DICER1,RAF1,PIK3CB,ROCK1,PIK3CD,PRKCB,RPTOR,DNMT3A,RASSF1,MDM2,APC,PTEN,HDAC4,RPS6KA5,BMPR2,IKBKB,PIK3R1,EP300,BMF,CREBBP,MAPK1,MTOR,ABCC1,CDKN2A,ATM,BCL2,PIK3CA,MDM4,IRS2,PDGFB,STAT3,NFKB1,ZEB2,PLAU
regulation of small GTPase mediated signal transduction (GO:0051056)	0.00109105	0.0386196	0.45506	0.540989	1.46621	116	STARD13,SRGAP3,ARHGAP5,ARAP1,CHN2,ARHGAP18,ARAP2,SRGAP1,RHOQ,SOS1,MYO9A,MYO9B,ITSN1,OPHN1,SOS2,ARHGEF11,FAM13B,FAM13A,TRIO,ARHGEF12,ARHGAP6,TIAM2,ARHGAP25,RHOT1,VAV1,VAV2,SQSTM1,ARHGAP17,ARHGEF2,ARHGAP15,AKAP13,PREX1,ARHGEF7,ARHGEF9,ARHGAP10,ARHGAP30,INPP5B,ARHGAP26,ARHGAP35,ITGAV,RHOU,FLCN,FGD3,CD2AP,GNA13,DLC1,VAV3			Cortisol synthesis and secretion	0.00290756	0.0199168	0.431708	0.634535	1.52318	37	SCARB1,PDE8A,PRKACB,NCEH1,ATF2,CREB1,CREB3L2,ADCY7,ADCY9,ADCY3,ITPR1,CACNA1D,SP1

### Sheet: GPNMB-NACA
GO_Biological_Process_2021										KEGG_2021_Human
pathway	pval	padj	log2err	ES	NES	size	leadingEdge			pathway	pval	padj	log2err	ES	NES	size	leadingEdge
SRP-dependent cotranslational protein targeting to membrane (GO:0006614)	1e-10	1.47571e-08		0.902886	2.33838	89	RPL7A,RPL3,SRP14,RPS2,RPL10,RPS18,RPL13A,RPL8,RPS28,RPL36,RPL9,RPLP1,RPL11,RPL14,RPS27A,RPL19,RPL18,RPS9,RPL34,RPL15,RPL18A,RPL28,RPL29,RPS3A,RPL30,RPS27,RPS15,RPS3,RPS7,RPS4X,RPL35A,RPS6,RPS8,RPS16,RPL35,RPL38,RPS5,RPL27A,RPS12,RPL10A,RPL32,RPL5,RPLP0,RPS20,RPS26,UBA52,RPS11,RPS19,RPLP2,RPSA,RPS23,RPL6,RPL13,RPS14,RPL27,RPS25,RPL23,RPS21,RPL37,RPL24,RPS15A,RPL37A,RPL21,RPS13,RPL7,RPL23A,RPL12,RP…			Antigen processing and presentation	1e-10	1.54444e-09		0.818665	2.02922	50	HSP90AB1,HLA-C,HLA-A,HSP90AA1,HLA-B,HLA-DPA1,CTSS,HLA-DMA,HLA-DPB1,HLA-DQA1,CTSL,HLA-DMB,HLA-E,HLA-DRB5,HLA-DRB1,PDIA3,HLA-DRA,IFI30,HSPA5,CTSB,CANX,HLA-DQB1,B2M,CALR,HSPA8,LGMN,PSME1,CIITA,HLA-DQA2,TAPBP,HLA-DOA,HSPA1A
cellular response to interferon-gamma (GO:0071346)	1e-10	1.47571e-08		0.702611	1.81289	80	GAPDH,HLA-C,HLA-A,HLA-B,HLA-DPA1,RPL13A,HLA-DPB1,HLA-DQA1,AIF1,HLA-E,HLA-DRB5,HLA-DRB1,HLA-DRA,IFI30,FCGR1A,HLA-DQB1,B2M,PTAFR,TLR4,IRF2,JAK1,LGALS9,CIITA,HLA-DQA2,CD44,TRIM5,SIRPA,MT2A,STAT1,OAS1,CASP1,OAS2,HLA-F,IRF8,IFNGR2,CD47,TRIM22			Coronavirus disease	1e-10	1.54444e-09		0.806756	2.13133	173	C1QC,C1QA,RPL7A,RPL3,C1QB,RPS2,RPL10,RPS18,RPL13A,RPL8,RPS28,RPL36,CYBB,RPL9,RPLP1,RPL11,RPL14,RPS27A,RPL19,RPL18,RPS9,RPL34,FAU,RPL15,RPL18A,RPL28,RPL29,RPS3A,RPL30,RPS27,RPS15,RPS3,RPS7,RPS4X,RPL35A,RPS6,RPS8,RPS16,RPL35,RPL38,RPS5,RPL27A,RPS12,RPL10A,RPL32,RPL5,RPL36AL,RPLP0,RPS20,RPS26,UBA52,RPS11,RPS19,RPLP2,RPSA,RPS23,RPL6,RPL13,FCGR2A,RPS14,MX1,RPL27,C3AR1,RPS25,RPL23,RPS21,RPL37,RPL24,RPS…
cotranslational protein targeting to membrane (GO:0006613)	1e-10	1.47571e-08		0.886545	2.303	92	RPL7A,RPL3,SRP14,RPS2,RPL10,RPS18,RPL13A,RPL8,RPS28,RPL36,RPL9,RPLP1,RPL11,RPL14,RPS27A,RPL19,RPL18,RPS9,RPL34,RPL15,RPL18A,RPL28,RPL29,RPS3A,RPL30,RPS27,RPS15,RPS3,RPS7,RPS4X,RPL35A,RPS6,RPS8,RPS16,RPL35,RPL38,RPS5,RPL27A,RPS12,RPL10A,RPL32,RPL5,RPLP0,RPS20,RPS26,UBA52,RPS11,RPS19,RPLP2,RPSA,RPS23,RPL6,RPL13,RPS14,RPL27,RPS25,RPL23,RPS21,SEC62,RPL37,RPL24,RPS15A,RPL37A,RPL21,RPS13,RPL7,RPL23A,RP…			Diabetic cardiomyopathy	1e-10	1.54444e-09		0.653821	1.71057	138	GAPDH,CTSD,CYBA,COX4I1,CYBB,COX7C,COX5B,NDUFB2,UQCR10,UQCRB,COX5A,COX6B1,NDUFA1,NDUFB1,NDUFB7,RAC1,COX8A,COX6A1,NDUFS7,SLC25A6,NDUFS6,NDUFB9,UQCRQ,NDUFB10,TGFB1,SLC25A5,COX7A2,UQCRH,COX6C,NDUFA4,NDUFA3,NCF2,COX7B,PDK3,NDUFB11,PPP1CB,NDUFB4,NDUFV1,SDHB,NDUFS2,UQCRC1,NDUFA2,NDUFC1,NDUFB5,VDAC1,SDHC,PARP1,NDUFA11,NCF4,NDUFS5,MPC1,NDUFC2,NDUFS1,NDUFS8,NDUFS3,NDUFS4,TGFBR1,PIK3CB,PIK3R1,PIK3CD,NDUFB3,…
cytoplasmic translation (GO:0002181)	1e-10	1.47571e-08		0.894383	2.32336	92	RPL7A,RPL3,RPS2,RPL10,RPS18,RPL13A,RPL8,RPS28,RPL36,RPL9,RPLP1,RPL11,RPL14,RPS27A,RPL19,RPL18,RPS9,RPL34,RPL15,RPL18A,RPL28,RPL29,RPS3A,RPL30,RPS27,RPS15,RPS3,RPS7,RPS4X,RPL35A,RPS6,RPS8,RPS16,RPL35,RPL38,RPS5,RPL27A,RPS12,RPL10A,RPL32,RPL5,RPLP0,RPS20,RPS26,UBA52,RPS11,RPS19,RPSA,RPS23,RPL6,RPL13,RPS14,RPL27,RPS25,RPL23,RPS21,RPL37,RPL24,RPS15A,RPL37A,RPL21,RPS13,RPL7,RPL23A,RPL12,RPL26,RPS24,EI…			Graft-versus-host disease	1e-10	1.54444e-09		0.881928	2.06727	25	HLA-C,HLA-A,HLA-B,HLA-DPA1,HLA-DMA,HLA-DPB1,HLA-DQA1,HLA-DMB,HLA-E,HLA-DRB5,HLA-DRB1,HLA-DRA,HLA-DQB1,HLA-DQA2,CD86,HLA-DOA
mitochondrial ATP synthesis coupled electron transport (GO:0042775)	1e-10	1.47571e-08		0.733249	1.86398	62	COX4I1,COX7C,COX5B,NDUFB2,UQCR10,UQCRB,COX5A,COX6B1,NDUFA1,NDUFB1,NDUFB7,COX8A,COX6A1,NDUFS7,NDUFS6,NDUFB9,UQCRQ,NDUFB10,UQCRH,COX6C,NDUFA4,NDUFA3,COX7B,NDUFB11,NDUFB4,NDUFV1,NDUFS2,UQCRC1,NDUFA2,NDUFC1,NDUFB5,SDHC,NDUFA11,NDUFS5,NDUFC2,NDUFS1,NDUFS8,NDUFS3,NDUFS4,NDUFB3,NDUFAB1,NDUFA6,NDUFA12,CYC1,NDUFV3,UQCRFS1,UQCRC2,CYCS			Huntington disease	1e-10	1.54444e-09		0.598136	1.59484	224	GPX1,TUBA1B,COX4I1,COX7C,COX5B,PSMA7,NDUFB2,UQCR10,UQCRB,COX5A,COX6B1,PSMB1,NDUFA1,PSMB6,TUBA1A,TUBB,AP2M1,NDUFB1,NDUFB7,COX8A,COX6A1,SOD2,AP2S1,PSMB3,NDUFS7,SLC25A6,NDUFS6,BAX,NDUFB9,UQCRQ,NDUFB10,POLR2F,SLC25A5,PSMD8,CLTA,SOD1,COX7A2,PSMA4,PSMC5,PSMC6,UQCRH,COX6C,NDUFA4,NDUFA3,COX7B,CREB3L2,NDUFB11,NDUFB4,PSMA3,NDUFV1,SDHB,NDUFS2,UQCRC1,NDUFA2,AP2A2,NDUFC1,NDUFB5,VDAC1,SDHC,PSMC3,PSMD2,NDUFA11,…
ncRNA processing (GO:0034470)	1e-10	1.47571e-08		0.689339	1.82825	184	RPL7A,RPL3,RPS2,RPL10,RPL13A,RPL8,RPS28,RPL36,RPL9,RPLP1,RPL11,RPL14,RPL19,RPL18,RPS9,RPL34,RPL15,RPL18A,RPL28,RPL29,RPL30,RPS27,RPS15,RPS7,RPL35A,RPS6,RPS16,RPL35,RPL38,RPL27A,RPL10A,RPL32,RPL5,RPLP0,UBA52,RPS19,RPLP2,RPL6,RPL13,RPS14,RPL27,RPS25,RPL23,RPL37,RPL24,RPL37A,RPL21,RPL7,RPL23A,RPL12,RPL26,RPS24,RPL22			Leishmaniasis	1e-10	1.54444e-09		0.743052	1.8686	62	HLA-DPA1,HLA-DMA,CYBA,HLA-DPB1,HLA-DQA1,FCGR3A,CYBB,HLA-DMB,HLA-DRB5,HLA-DRB1,HLA-DRA,FCGR1A,FCGR2A,HLA-DQB1,ITGB2,EEF1A1,ITGB1,TLR4,TGFB1,JAK1,NFKBIA,HLA-DQA2,NCF2,JUN,HLA-DOA,STAT1,NCF4
nuclear-transcribed mRNA catabolic process (GO:0000956)	1e-10	1.47571e-08		0.757581	2.00265	160	RPL7A,RPL3,RPS2,RPL10,RPS18,RPL13A,RPL8,RPS28,RPL36,RPL9,RPLP1,RPL11,RPL14,RPS27A,RPL19,RPL18,RPS9,RPL34,RPL15,RPL18A,RPL28,RPL29,RPS3A,RPL30,RPS27,RPS15,RPS3,RPS7,RPS4X,RPL35A,RPS6,RPS8,RPS16,RPL35,RPL38,RPS5,RPL27A,RPS12,RPL10A,RPL32,RPL5,RPLP0,RPS20,RPS26,UBA52,RPS11,RPS19,RPLP2,RPSA,RPS23,RPL6,RPL13,RPS14,RPL27,RPS25,RPL23,RPS21,RPL37,RPL24,RPS15A,RPL37A,RPL21,RPS13,RPL7,RPL23A,RPL12,RPL26,RP…			Lysosome	1e-10	1.54444e-09		0.666921	1.72426	111	CTSD,CD63,CD68,NPC2,CTSS,CTSL,ATP6V0B,PPT1,CTSZ,LAMP2,ASAH1,DNASE2,CTSH,CTSB,LAPTM5,LIPA,LAMP1,LITAF,CD164,PSAP,M6PR,CTSC,LAPTM4A,FUCA1,GM2A,LGMN,TPP1,GUSB,GNPTAB,SCARB2,CLTA,PLA2G15,ATP6AP1,HEXB,GGA1,AP1B1,CTSA,AP3B1,GAA,ARSG,GNS,GGA2,IGF2R,MAN2B1,GALC,GNPTG,CLTC,SUMF1,MCOLN1,SORT1,FUCA2,ARSB,HEXA,MANBA,CLTB,ATP6V0D1,SLC17A5,SLC11A1,GLA,ATP6V0A1,CLN5,HGSNAT,GLB1,NAGLU
nuclear-transcribed mRNA catabolic process, nonsense-mediated decay (GO:0000184)	1e-10	1.47571e-08		0.846026	2.21431	109	RPL7A,RPL3,RPS2,RPL10,RPS18,RPL13A,RPL8,RPS28,RPL36,RPL9,RPLP1,RPL11,RPL14,RPS27A,RPL19,RPL18,RPS9,RPL34,RPL15,RPL18A,RPL28,RPL29,RPS3A,RPL30,RPS27,RPS15,RPS3,RPS7,RPS4X,RPL35A,RPS6,RPS8,RPS16,RPL35,RPL38,RPS5,RPL27A,RPS12,RPL10A,RPL32,RPL5,RPLP0,RPS20,RPS26,UBA52,RPS11,RPS19,RPLP2,RPSA,RPS23,RPL6,RPL13,RPS14,RPL27,RPS25,RPL23,RPS21,RPL37,RPL24,RPS15A,RPL37A,RPL21,RPS13,RPL7,RPL23A,RPL12,RPL26,RP…			Oxidative phosphorylation	1e-10	1.54444e-09		0.714983	1.83027	84	COX4I1,ATP6V1F,COX7C,ATP6V0B,COX5B,NDUFB2,UQCR10,UQCRB,COX5A,COX6B1,NDUFA1,NDUFB1,NDUFB7,COX8A,COX6A1,NDUFS7,NDUFS6,NDUFB9,UQCRQ,NDUFB10,ATP6V1E1,COX7A2,ATP6AP1,ATP6V0E1,ATP6V1B2,UQCRH,COX6C,NDUFA4,ATP6V1G1,NDUFA3,ATP6V1A,ATP6V1D,COX7B,NDUFB11,NDUFB4,NDUFV1,SDHB,NDUFS2,UQCRC1,NDUFA2,NDUFC1,NDUFB5,SDHC,NDUFA11,NDUFS5,NDUFC2,NDUFS1,NDUFS8,NDUFS3,NDUFS4,NDUFB3,NDUFAB1,NDUFA6,NDUFA12,COX17,CYC1,NDUFV…
peptide biosynthetic process (GO:0043043)	1e-10	1.47571e-08		0.792254	2.08895	142	RPL7A,RPL3,RPS2,RPL10,RPS18,RPL13A,RPL8,RPS28,RPL36,RPL9,RPLP1,RPL11,RPL14,RPS27A,RPL19,RPL18,RPS9,RPL34,RPL15,RPL18A,RPL28,RPL29,RPS3A,RPL30,RPS27,RPS15,RPS3,RPS7,RPS4X,RPL35A,RPS6,RPS8,RPS16,RPL35,RPL38,RPS5,RPL27A,RPS12,RPL10A,RPL32,RPL5,RPLP0,RPS20,RPS26,RPS11,RPS19,RPLP2,RPSA,RPS23,RPL6,RPL13,RPS14,RPL27,RPS25,RPL23,RPS21,RPL37,RPL24,RPS15A,RPL37A,RPL21,RPS13,RPL7,EEF1A1,RPL23A,RPL12,RPL26,R…			Parkinson disease	1e-10	1.54444e-09		0.650956	1.72106	177	UBC,CALM2,CALM1,TUBA1B,COX4I1,RPS27A,COX7C,COX5B,UBA52,PSMA7,HSPA5,NDUFB2,UBB,UQCR10,UQCRB,COX5A,COX6B1,PSMB1,GNAS,NDUFA1,PSMB6,TUBA1A,PARK7,GNAI2,TUBB,NDUFB1,NDUFB7,COX8A,COX6A1,PSMB3,NDUFS7,SLC25A6,NDUFS6,BAX,NDUFB9,UQCRQ,NDUFB10,SLC25A5,PSMD8,PRKACB,COX7A2,PSMA4,PSMC5,PSMC6,UQCRH,COX6C,NDUFA4,NDUFA3,COX7B,NDUFB11,NFE2L2,NDUFB4,PSMA3,NDUFV1,SDHB,NDUFS2,UQCRC1,NDUFA2,NDUFC1,NDUFB5,VDAC1,LRRK2,SD…
protein targeting to ER (GO:0045047)	1e-10	1.47571e-08		0.889737	2.31765	100	RPL7A,RPL3,SRP14,RPS2,RPL10,RPS18,RPL13A,RPL8,RPS28,RPL36,RPL9,RPLP1,RPL11,RPL14,RPS27A,RPL19,RPL18,RPS9,RPL34,RPL15,RPL18A,RPL28,RPL29,RPS3A,RPL30,RPS27,RPS15,RPS3,RPS7,RPS4X,RPL35A,RPS6,RPS8,RPS16,RPL35,RPL38,RPS5,RPL27A,RPS12,RPL10A,RPL32,RPL5,RPLP0,RPS20,RPS26,UBA52,RPS11,RPS19,RPLP2,RPSA,RPS23,RPL6,RPL13,SPCS1,RPS14,RPL27,RPS25,RPL23,RPS21,SEC62,RPL37,RPL24,RPS15A,RPL37A,RPL21,RPS13,RPL7,RPL…			Phagosome	1e-10	1.54444e-09		0.755836	1.95378	110	ACTG1,HLA-C,HLA-A,CD14,HLA-B,HLA-DPA1,TUBA1B,CTSS,HLA-DMA,CYBA,HLA-DPB1,HLA-DQA1,FCGR3A,CYBB,CTSL,HLA-DMB,HLA-E,HLA-DRB5,HLA-DRB1,ATP6V1F,HLA-DRA,ATP6V0B,ACTB,LAMP2,FCGR1A,CANX,FCGR2A,HLA-DQB1,CALR,LAMP1,ITGB2,ITGB1,DYNC1I2,M6PR,CLEC7A,TUBA1A,TUBB,RAC1,TLR4,DYNC1H1,ATP6V1E1,ATP6AP1,ATP6V0E1,ATP6V1B2,CORO1A,HLA-DQA2,ATP6V1G1,SCARB1,ATP6V1A,NCF2,ATP6V1D,STX12,MSR1,RAB5C,HLA-DOA
rRNA metabolic process (GO:0016072)	1e-10	1.47571e-08		0.746989	1.97105	149	RPL7A,RPL3,RPS2,RPL10,RPL13A,RPL8,RPS28,RPL36,RPL9,RPLP1,RPL11,RPL14,RPL19,RPL18,RPS9,RPL34,RPL15,RPL18A,RPL28,RPL29,RPL30,RPS27,RPS15,RPS7,RPL35A,RPS6,RPS16,RPL35,RPL38,RPL27A,RPL10A,RPL32,RPL5,RPLP0,UBA52,RPS19,RPLP2,RPL6,RPL13,RPS14,RPL27,RPS25,RPL23,RPL37,RPL24,RPL37A,RPL21,RPL7,RPL23A,RPL12,RPL26,RPS24,RPL22			Prion disease	1e-10	1.54444e-09		0.643473	1.70714	193	C1QC,C1QA,TUBA1B,C1QB,CYBA,COX4I1,CYBB,COX7C,COX5B,PSMA7,HSPA5,NDUFB2,UQCR10,UQCRB,COX5A,COX6B1,HSPA8,PSMB1,NDUFA1,PSMB6,TUBA1A,TUBB,NDUFB1,NDUFB7,RAC1,COX8A,COX6A1,PSMB3,NDUFS7,SLC25A6,NDUFS6,BAX,NDUFB9,UQCRQ,NDUFB10,SLC25A5,PRNP,PSMD8,PRKACB,SOD1,COX7A2,PSMA4,PSMC5,PSMC6,UQCRH,COX6C,NDUFA4,NDUFA3,NCF2,COX7B,CREB3L2,CSNK2A1,NDUFB11,NDUFB4,PSMA3,NDUFV1,SDHB,NDUFS2,UQCRC1,NDUFA2,NDUFC1,HSPA1A,NDUF…
rRNA processing (GO:0006364)	1e-10	1.47571e-08		0.703531	1.86192	164	RPL7A,RPL3,RPS2,RPL10,RPL13A,RPL8,RPS28,RPL36,RPL9,RPLP1,RPL11,RPL14,RPL19,RPL18,RPS9,RPL34,RPL15,RPL18A,RPL28,RPL29,RPL30,RPS27,RPS15,RPS7,RPL35A,RPS6,RPS16,RPL35,RPL38,RPL27A,RPL10A,RPL32,RPL5,RPLP0,UBA52,RPS19,RPLP2,RPL6,RPL13,RPS14,RPL27,RPS25,RPL23,RPL37,RPL24,RPL37A,RPL21,RPL7,RPL23A,RPL12,RPL26,RPS24,RPL22			Rheumatoid arthritis	1e-10	1.54444e-09		0.773426	1.94303	60	HLA-DPA1,HLA-DMA,HLA-DPB1,HLA-DQA1,CTSL,HLA-DMB,HLA-DRB5,HLA-DRB1,ATP6V1F,HLA-DRA,ATP6V0B,HLA-DQB1,ITGB2,TLR4,TGFB1,CXCL12,ATP6V1E1,TNFSF13B,ATP6AP1,ATP6V0E1,ATP6V1B2,HLA-DQA2,ATP6V1G1,ATP6V1A,ATP6V1D,CD86,JUN,HLA-DOA
ribosome biogenesis (GO:0042254)	1e-10	1.47571e-08		0.700085	1.85609	180	RPL7A,RPL3,RPS2,RPL10,RPL13A,RPL8,RPS28,RPL36,RPL9,RPLP1,RPL11,RPL14,RPL19,RPL18,RPS9,RPL34,RPL15,RPL18A,RPL28,RPL29,RPL30,RPS27,RPS15,RPS7,RPL35A,RPS6,RPS16,RPL35,GLUL,RPL38,RPL27A,RPL10A,RPL32,RPL5,RPLP0,UBA52,RPS19,RPLP2,RPL6,RPL13,RPS14,RPL27,RPS25,RPL23,RPL37,RPL24,RPL37A,RPL21,RPL7,RPL23A,RPL12,RPL26,RPS24,RPL22,NPM1,RAN			Ribosome	1e-10	1.54444e-09		0.822392	2.14244	127	RPL7A,RPL3,RPS2,RPL10,RPS18,RPL13A,RPL8,RPS28,RPL36,RPL9,RPLP1,RPL11,RPL14,RPS27A,RPL19,RPL18,RPS9,RPL34,FAU,RPL15,RPL18A,RPL28,RPL29,RPS3A,RPL30,RPS27,RPS15,RPS3,RPS7,RPS4X,RPL35A,RPS6,RPS8,RPS16,RPL35,RPL38,RPS5,RPL27A,RPS12,RPL10A,RPL32,RPL5,RPL36AL,RPLP0,RPS20,RPS26,UBA52,RPS11,RPS19,RPLP2,RPSA,RPS23,RPL6,RPL13,RPS14,RPL27,RPS25,RPL23,RPS21,RPL37,RPL24,RPS15A,RPL37A,RPL21,RPS13,RPL7,RPL23A,RP…
translation (GO:0006412)	1e-10	1.47571e-08		0.742468	1.96893	182	RPL7A,RPL3,RPS2,RPL10,RPS18,RPL13A,RPL8,RPS28,RPL36,RPL9,RPLP1,RPL11,RPL14,RPS27A,RPL19,RPL18,RPS9,RPL34,RPL15,RPL18A,RPL28,RPL29,RPS3A,RPL30,RPS27,RPS15,RPS3,RPS7,RPS4X,RPL35A,RPS6,RPS8,RPS16,RPL35,RPL38,RPS5,RPL27A,RPS12,RPL10A,RPL32,RPL5,RPLP0,RPS20,RPS26,UBA52,RPS11,RPS19,RPLP2,RPSA,RPS23,RPL6,RPL13,RPS14,RPL27,RPS25,RPL23,RPS21,RPL37,RPL24,RPS15A,RPL37A,EEF2,RPL21,RPS13,RPL7,EEF1A1,EEF1D,RPL…			Staphylococcus aureus infection	1e-10	1.54444e-09		0.854511	2.07937	38	C1QC,C1QA,HLA-DPA1,C1QB,HLA-DMA,HLA-DPB1,HLA-DQA1,FCGR3A,HLA-DMB,HLA-DRB5,HLA-DRB1,HLA-DRA,FCGR1A,FCGR2A,C3AR1,HLA-DQB1,ITGB2,CFD,FPR1,PTAFR,FPR3,SELPLG,HLA-DQA2,HLA-DOA,C2
antigen processing and presentation of exogenous peptide antigen (GO:0002478)	1.10705e-10	1.52478e-08	0.839089	0.682418	1.76535	87	CTSD,HLA-A,HLA-DPA1,FCER1G,CTSS,HLA-DMA,HLA-DPB1,HLA-DQA1,CTSL,HLA-DMB,HLA-E,HLA-DRB5,HLA-DRB1,HLA-DRA,IFI30,CANX,HLA-DQB1,ARF1,DYNC1I2,AP2M1,LGMN,AP2S1,DYNLL1,CAPZA2,DYNC1H1,CLTA,HLA-DQA2,SEC13,AP1B1,HLA-DOA,AP2A2,DCTN4,CAPZA1,HLA-F,RAB7A,DYNC1LI1,CLTC,KIFAP3,CD74,AP2B1,DCTN1,FCGR2B			Systemic lupus erythematosus	1e-10	1.54444e-09		0.832965	2.00572	35	C1QC,C1QA,HLA-DPA1,C1QB,HLA-DMA,HLA-DPB1,HLA-DQA1,FCGR3A,HLA-DMB,HLA-DRB5,HLA-DRB1,HLA-DRA,FCGR1A,FCGR2A,HLA-DQB1,SSB,HLA-DQA2,CD86,HLA-DOA,C2
aerobic electron transport chain (GO:0019646)	1.34217e-10	1.73308e-08	0.826657	0.738307	1.87691	61	COX4I1,COX7C,COX5B,NDUFB2,UQCR10,UQCRB,COX5A,COX6B1,NDUFA1,NDUFB1,NDUFB7,COX8A,COX6A1,NDUFS7,NDUFS6,NDUFB9,UQCRQ,NDUFB10,UQCRH,COX6C,NDUFA4,NDUFA3,COX7B,NDUFB11,NDUFB4,NDUFV1,NDUFS2,UQCRC1,NDUFA2,NDUFC1,NDUFB5,SDHC,NDUFA11,NDUFS5,NDUFC2,NDUFS1,NDUFS8,NDUFS3,NDUFS4,NDUFB3,NDUFAB1,NDUFA6,NDUFA12,CYC1,NDUFV3,UQCRFS1,UQCRC2,CYCS			Tuberculosis	1e-10	1.54444e-09		0.632148	1.65269	134	CTSD,CALM2,CD14,HLA-DPA1,CALM1,FCER1G,CTSS,HLA-DMA,HLA-DPB1,HLA-DQA1,FCGR3A,HLA-DMB,HLA-DRB5,HLA-DRB1,HLA-DRA,ATP6V0B,LAMP2,FCGR1A,FCGR2A,HLA-DQB1,LAMP1,ITGB2,RHOA,CEBPB,CLEC7A,IL10RA,BAX,TLR4,TGFB1,HSPD1,JAK1,ATP6AP1,CIITA,CORO1A,HLA-DQA2,ITGAX,RAB5C,HLA-DOA,HSPA9,STAT1,IL18,EEA1,EP300,RAB7A,PLK3,IL10RB,CD74,PPP3CB,IFNGR2
antigen processing and presentation of exogenous peptide antigen via MHC class II (GO:0019886)	9.30643e-10	1.06817e-07	0.801216	0.678085	1.74947	82	CTSD,HLA-DPA1,FCER1G,CTSS,HLA-DMA,HLA-DPB1,HLA-DQA1,CTSL,HLA-DMB,HLA-DRB5,HLA-DRB1,HLA-DRA,IFI30,CANX,HLA-DQB1,ARF1,DYNC1I2,AP2M1,LGMN,AP2S1,DYNLL1,CAPZA2,DYNC1H1,CLTA,HLA-DQA2,SEC13,AP1B1,HLA-DOA,AP2A2,DCTN4,CAPZA1,RAB7A,DYNC1LI1,CLTC,KIFAP3,CD74,AP2B1,DCTN1,FCGR2B			Type I diabetes mellitus	1e-10	1.54444e-09		0.871265	2.05737	27	HLA-C,HLA-A,HLA-B,HLA-DPA1,HLA-DMA,HLA-DPB1,HLA-DQA1,HLA-DMB,HLA-E,HLA-DRB5,HLA-DRB1,HLA-DRA,HLA-DQB1,HSPD1,HLA-DQA2,CD86,HLA-DOA
antigen processing and presentation of peptide antigen via MHC class II (GO:0002495)	9.30643e-10	1.06817e-07	0.801216	0.678085	1.74947	82	CTSD,HLA-DPA1,FCER1G,CTSS,HLA-DMA,HLA-DPB1,HLA-DQA1,CTSL,HLA-DMB,HLA-DRB5,HLA-DRB1,HLA-DRA,IFI30,CANX,HLA-DQB1,ARF1,DYNC1I2,AP2M1,LGMN,AP2S1,DYNLL1,CAPZA2,DYNC1H1,CLTA,HLA-DQA2,SEC13,AP1B1,HLA-DOA,AP2A2,DCTN4,CAPZA1,RAB7A,DYNC1LI1,CLTC,KIFAP3,CD74,AP2B1,DCTN1,FCGR2B			Viral myocarditis	1e-10	1.54444e-09		0.798619	1.97492	48	ACTG1,HLA-C,HLA-A,HLA-B,HLA-DPA1,HLA-DMA,HLA-DPB1,HLA-DQA1,HLA-DMB,HLA-E,HLA-DRB5,HLA-DRB1,HLA-DRA,ACTB,HLA-DQB1,ITGB2,EIF4G2,RAC1,CCND1,HLA-DQA2,CD86,HLA-DOA
antigen processing and presentation of exogenous peptide antigen via MHC class I (GO:0042590)	2.9256e-09	3.1812e-07	0.774939	0.688671	1.76623	70	HLA-C,HLA-A,HLA-B,FCER1G,CYBA,CYBB,HLA-E,PDIA3,IFI30,FCGR1A,PSMA7,B2M,CALR,PSMB1,PSMB6,VAMP8,PSMB3,PSME1,PSMD8,PSMA4,PSMC5,PSMC6,NCF2,TAPBP,PSMA3,PSMC3,PSMD2,NCF4,PSMD7,PSMC1,PSMA6,HLA-F,PSMB7,PSMB8,ITGB5,PSMC4,PSMB5,PSMD14,VAMP3,PSMB4,PSME2,PSMB9,PSMA5			Allograft rejection	1.64099e-10	2.40103e-09	0.826657	0.878027	2.03672	23	HLA-C,HLA-A,HLA-B,HLA-DPA1,HLA-DMA,HLA-DPB1,HLA-DQA1,HLA-DMB,HLA-E,HLA-DRB5,HLA-DRB1,HLA-DRA,HLA-DQB1,HLA-DQA2,CD86,HLA-DOA
interferon-gamma-mediated signaling pathway (GO:0060333)	3.08546e-09	3.18728e-07	0.774939	0.717852	1.82122	57	HLA-C,HLA-A,HLA-B,HLA-DPA1,HLA-DPB1,HLA-DQA1,HLA-E,HLA-DRB5,HLA-DRB1,HLA-DRA,IFI30,FCGR1A,HLA-DQB1,B2M,PTAFR,IRF2,JAK1,CIITA,HLA-DQA2,CD44,TRIM5,MT2A,STAT1,OAS1,OAS2,HLA-F,IRF8,IFNGR2,TRIM22			Autoimmune thyroid disease	3.80786e-10	5.29293e-09	0.814036	0.866577	2.02365	24	HLA-C,HLA-A,HLA-B,HLA-DPA1,HLA-DMA,HLA-DPB1,HLA-DQA1,HLA-DMB,HLA-E,HLA-DRB5,HLA-DRB1,HLA-DRA,HLA-DQB1,HLA-DQA2,TG,CD86,HLA-DOA
